# Single-cell Stereo-seq enables cell type-specific spatial transcriptome characterization in *Arabidopsis* leaves

**DOI:** 10.1101/2021.10.20.465066

**Authors:** Keke Xia, Hai-Xi Sun, Jie Li, Jiming Li, Yu Zhao, Ruiying Chen, Guangyu Liu, Zhiyong Chen, Ruilian Yin, Shijie Hao, Jing Wang, Qing Xie, Jiangshan Xu, Yuxiang Li, Ao Chen, Longqi Liu, Ye Yin, Huanming Yang, Jian Wang, Ying Gu, Xun Xu

**Author notes:** Correspondence (X.X.), (Y.G.), (J.W.). These authors contributed equally to this work (Keke Xia, Hai-Xi Sun, Jie Li, Jiming Li, Yu Zhao).

## Abstract

Understanding the complex functions of plant leaves requires spatially resolved gene expression profiling with single-cell resolution. However, although *in situ* gene expression profiling technologies have been developed, this goal has not yet been achieved. Here, we present the first *in situ* single-cell transcriptome profiling in plant, scStereo-seq (single-cell SpaTial Enhanced REsolution Omics-sequencing), which enabled the *bona fide* single-cell spatial transcriptome of *Arabidopsis* leaves. We successfully characterized subtle but significant transcriptomic differences between upper and lower epidermal cells. Furthermore, with high-resolution location information, we discovered the cell type-specific spatial gene expression gradients from main vein to leaf edge. By reconstructing those spatial gradients, we show for the first time the distinct spatial developmental trajectories of vascular cells and guard cells. Our findings show the importance of incorporating spatial information for answering complex biological questions in plant, and scStereo-seq offers a powerful single cell spatially resolved transcriptomic strategy for plant biology.
