## Supplemental Table 1, and related to Figure 1 for "Single-cell Stereo-seq enables cell type-specific spatial transcriptome characterization in *Arabidopsis* leaves"

### Sheet: Supplementary Table 1
Supplementary Table 1. Statistics of single cells detected by scStereo-seq from 11 cauline leaves.
Section ID	Leaf ID	Cell type	Cell subtype	Number of obtained cells	Number of analyzed cells
DP8400015653BR_E2	S1-1	Epidermal cell	Lower epidermal cell	2	2
DP8400015653BR_E2	S1-1	Epidermal cell	Upper epidermal cell	12	6
DP8400015653BR_E2	S1-1	Guard cell	-	6	5
DP8400015653BR_E2	S1-1	Mesophyll cell	Palisade mesophyll cell	22	21
DP8400015653BR_E2	S1-1	Mesophyll cell	Spongy mesophyll cell	11	11
DP8400015653BR_E2	S1-1	Vascular cell	-	16	14
DP8400015653BR_E2	S1-2	Epidermal cell	Lower epidermal cell	9	7
DP8400015653BR_E2	S1-2	Epidermal cell	Upper epidermal cell	16	11
DP8400015653BR_E2	S1-2	Guard cell	-	7	7
DP8400015653BR_E2	S1-2	Mesophyll cell	Palisade mesophyll cell	34	33
DP8400015653BR_E2	S1-2	Mesophyll cell	Spongy mesophyll cell	7	0
DP8400015653BR_E2	S1-2	Vascular cell	-	7	4
DP8400015653BR_E2	S1-3	Epidermal cell	Lower epidermal cell	9	9
DP8400015653BR_E2	S1-3	Epidermal cell	Upper epidermal cell	2	2
DP8400015653BR_E2	S1-3	Guard cell	-	13	11
DP8400015653BR_E2	S1-3	Mesophyll cell	Palisade mesophyll cell	34	33
DP8400015653BR_E2	S1-3	Mesophyll cell	Spongy mesophyll cell	18	17
DP8400015653BR_E2	S1-3	Vascular cell	-	6	5
DP8400015653BR_E2	S1-4	Epidermal cell	Lower epidermal cell	19	12
DP8400015653BR_E2	S1-4	Epidermal cell	Upper epidermal cell	22	13
DP8400015653BR_E2	S1-4	Guard cell	-	6	5
DP8400015653BR_E2	S1-4	Mesophyll cell	Palisade mesophyll cell	40	32
DP8400015653BR_E2	S1-4	Mesophyll cell	Spongy mesophyll cell	22	18
DP8400015653BR_E2	S1-4	Vascular cell	-	13	2
DP8400015653BR_E2	S1-5	Epidermal cell	Lower epidermal cell	12	10
DP8400015653BR_E2	S1-5	Epidermal cell	Upper epidermal cell	14	12
DP8400015653BR_E2	S1-5	Guard cell	-	6	6
DP8400015653BR_E2	S1-5	Mesophyll cell	Palisade mesophyll cell	29	21
DP8400015653BR_E2	S1-5	Mesophyll cell	Spongy mesophyll cell	16	14
DP8400015653BR_E2	S1-5	Vascular cell	-	20	3
DP8400015653BR_E2	S1-6	Epidermal cell	Lower epidermal cell	13	8
DP8400015653BR_E2	S1-6	Epidermal cell	Upper epidermal cell	10	2
DP8400015653BR_E2	S1-6	Guard cell	-	24	5
DP8400015653BR_E2	S1-6	Mesophyll cell	Palisade mesophyll cell	44	36
DP8400015653BR_E2	S1-6	Mesophyll cell	Spongy mesophyll cell	18	13
DP8400015653BR_E2	S1-6	Vascular cell	-	3	0
DP8400015653BR_E2	S1-7	Epidermal cell	Lower epidermal cell	11	8
DP8400015653BR_E2	S1-7	Epidermal cell	Upper epidermal cell	16	16
DP8400015653BR_E2	S1-7	Guard cell	-	12	10
DP8400015653BR_E2	S1-7	Mesophyll cell	Palisade mesophyll cell	33	21
DP8400015653BR_E2	S1-7	Mesophyll cell	Spongy mesophyll cell	12	11
DP8400015653BR_E2	S1-7	Vascular cell	-	15	12
DP8400015653BR_E2	S1-8	Epidermal cell	Lower epidermal cell	22	15
DP8400015653BR_E2	S1-8	Epidermal cell	Upper epidermal cell	30	23
DP8400015653BR_E2	S1-8	Guard cell	-	32	21
DP8400015653BR_E2	S1-8	Mesophyll cell	Palisade mesophyll cell	48	27
DP8400015653BR_E2	S1-8	Mesophyll cell	Spongy mesophyll cell	27	27
DP8400015653BR_E2	S1-8	Vascular cell	-	17	17
DP8400015653BR_E3	S2-1	Epidermal cell	Lower epidermal cell	10	10
DP8400015653BR_E3	S2-1	Epidermal cell	Upper epidermal cell	19	17
DP8400015653BR_E3	S2-1	Guard cell	-	3	3
DP8400015653BR_E3	S2-1	Mesophyll cell	Palisade mesophyll cell	57	52
DP8400015653BR_E3	S2-1	Mesophyll cell	Spongy mesophyll cell	17	17
DP8400015653BR_E3	S2-1	Vascular cell	-	24	20
DP8400015653BR_E3	S2-2	Epidermal cell	Lower epidermal cell	7	4
DP8400015653BR_E3	S2-2	Epidermal cell	Upper epidermal cell	16	6
DP8400015653BR_E3	S2-2	Guard cell	-	16	15
DP8400015653BR_E3	S2-2	Mesophyll cell	Palisade mesophyll cell	26	20
DP8400015653BR_E3	S2-2	Mesophyll cell	Spongy mesophyll cell	4	3
DP8400015653BR_E3	S2-2	Vascular cell	-	11	0
DP8400015653BR_E3	S2-3	Epidermal cell	Lower epidermal cell	14	11
DP8400015653BR_E3	S2-3	Epidermal cell	Upper epidermal cell	35	22
DP8400015653BR_E3	S2-3	Guard cell	-	11	7
DP8400015653BR_E3	S2-3	Mesophyll cell	Palisade mesophyll cell	47	35
DP8400015653BR_E3	S2-3	Mesophyll cell	Spongy mesophyll cell	11	10
DP8400015653BR_E3	S2-3	Vascular cell	-	12	1
